# G2VTCR: predicting antigen binding specificity by Weisfeiler-Lehman graph embedding of T cell receptor sequences

**DOI:** 10.1101/2025.04.29.651344

**Authors:** Zicheng Wang, Yufeng Shen

## Abstract

The binding of peptide-MHC complexes by T cell receptors (TCRs) is crucial for T cell antigen recognition in adaptive immunity. High-throughput multiplex assays have generated valuable data and insights about antigen specificity of TCRs. However, identifying which TCRs recognize which antigens remains a significant challenge due to the immense diversity of TCR. Here we describe G2VTCR (Graph2Vec-based Representation and Embedding of TCR and Targets for Enhanced Recognition Analysis), a computational method that uses atomic level graph embedding to predict TCR-antigen recognition. G2VTCR represents antigens and the third complementarity-determining region (CDR3) of TCR sequences using graphs, in which nodes encode atomic identities and edges encode chemical bonds between atoms, and then uses Weisfeiler-Lehman iterations to produce embeddings. The embeddings can be used for supervised classification tasks in TCR-antigen binding prediction and unsupervised clustering of TCRs. We evaluated G2VTCR using publicly available paired TCR-CDR3/antigen data generated by antigen-stimulation experiments. We show that G2VTCR has better performance in both classification and clustering than other embedding methods including pre-trained protein language models. We investigated the impact of Weisfeiler-Lehman iterations and the sample size of TCR CDR3 on classification performance. Our results highlight the utility of atomic level graphical embedding of immune repertoire sequences for antigen specificity prediction.
