## Supplemental Table 1 for "G2VTCR: predicting antigen binding specificity by Weisfeiler-Lehman graph embedding of T cell receptor sequences"

IDs	Amino Acids	ORF Coverage	Start Index in Genome	End Index in Genome
0	ADAGFIKQY,AELEGIQY,LADAGFIKQY,TLADAGFIK	ORF1ab,surface glycoprotein	533	24073
1	AEAELAKNVSL,AELAKNVSLDNVL	ORF1ab	8111	8155
2	AEGSRGGSQA	nucleocapsid phosphoprotein	28790	28819
3	AEIPKEEVKPF,ASKIITLKK,SASKIITLK	ORF1ab,ORF3a	3875	25593
4	AEIRASANL,AEIRASANLA,ASANLAATK	surface glycoprotein	24608	24646
5	AENSVAYSN,AENSVAYSNN,LGAENSVAY	surface glycoprotein	23657	23692
6	AEVQIDRLI,AEVQIDRLIT,VEAEVQIDRL,VQIDRLITGR	surface glycoprotein	24521	24562
7	AFLLFLVLI,FLAFLLFLV,FYLCFLAFL,FYLCFLAFLL,IDFYLCFLAF,IELSLIDFYL,LIDFYLCFL,LLFLVLIML,MIELSLIDFY,SLIDFYLCFL,YLCFLAFLL	ORF7b	27756	27830
8	AFPFTIYSL,GYINVFAFPF,INVFAFPFTI,MGYINVFAF,NVFAFPFTI,NVFAFPFTIY,YINVFAFPF	ORF10	29558	29605
9	AGAAAYYVGY,GAAAYYVGY,WTAGAAAYY,WTAGAAAYYV	surface glycoprotein	22334	22369
10	AIAMACLVGL,IAMACLVGLM	membrane glycoprotein	26763	26795
11	AIILASFSA,ILASFSAST	ORF1ab	1685	1717
12	AIMTRCLAV	ORF1ab	18860	18886
13	AIPTNFTISV,AYSNNSIAIPTNF,IPTNFTISV,NSIAIPTNF	surface glycoprotein	23678	23728
14	ALALLLLDR,GDAALALLLL,LALLLLDRL,LLLDRLNQL,LLLLDRLNQ,LLLLDRLNQL	nucleocapsid phosphoprotein	28916	28963
15	ALDPLSETK,CALDPLSETK	surface glycoprotein	22433	22462
16	ALLADKFPV	ORF1ab	18998	19024
17	ALNTLVKQL,AQALNTLVK	surface glycoprotein	24428	24460
18	ALNTPKDHI,ATEGALNTPK	nucleocapsid phosphoprotein	28673	28711
19	ALRANSAVK	ORF1ab	12653	12679
20	ALRKVPTDNYITTY,KVPTDNYITTY	ORF1ab	4211	4252
21	ALSKGVHFV	ORF3a	25606	25632
22	ALWEIQQVV	ORF1ab	12545	12571
23	APAHISTI,LIVNSVLLFL,LLFLAFVVFL,SVLLFLAFV	envelope,ORF1ab	19895	26325
24	APGQTGKIA,GQTGKIADY,KIADYNYKL,QTGKIADYNY,RQIAPGQTGK	surface glycoprotein	22784	22837
25	APHGVVFL,APHGVVFLHV,GVVFLHVTY,VVFLHVTYV	surface glycoprotein	24728	24766
26	APKEIIFL,KEIIFLEGETL	ORF1ab	2468	2506
27	APSASAFFGM,AQFAPSASA,ASAFFGMSR,SASAFFGMSR	nucleocapsid phosphoprotein	29186	29230
28	AQVDVVNFNL,NYIAQVDVV	ORF10	29630	29668
29	ASFNYLKSPNFSK	ORF1ab	6902	6940
30	ASQRVAGDSGFAAY,DSGFAAYSR,VAGDSGFAAY	membrane glycoprotein	27069	27116
31	ASQSIIAYTM,RSVASQSII,SIIAYTMSL,SQSIIAYTM,VASQSIIAY	surface glycoprotein	23615	23659
32	ATSRTLSYY,ATSRTLSYYK,TSRTLSYYK,TVATSRTLSY	membrane glycoprotein	27027	27062
33	ATVVIGTSK	ORF1ab	15194	15220
34	AVILRGHLR	membrane glycoprotein	26946	26972
35	AVLQSGFRK	ORF1ab	10043	10069
36	AYILFTRFFYV	ORF1ab	7253	7285
37	AYKTFPPTEPK,KTFPPTEPK	nucleocapsid phosphoprotein	29348	29380
38	CELYHYQECV,ITLATCELY,LITLATCELY,TLATCELYHY	ORF7a	27418	27465
39	CFTNVYADSF,FTNVYADSF,FTNVYADSFV,KLNDLCFTNV,LNDLCFTNVY,NVYADSFVIR,VYADSFVIR	surface glycoprotein	22718	22771
40	CMTSCCSCLK,MTSCCSCLK	surface glycoprotein	25268	25297
41	CNDPFLGVY,CNDPFLGVYY,FCNDPFLGVY	surface glycoprotein	21965	21997
42	CPDGVKHVY,DGVKHVYQL,FAFACPDGVKHVY	ORF7a	27580	27624
43	CTFEYVSQPF,EYVSQPFLM,FEYVSQPFL	surface glycoprotein	22058	22093
44	CTLKSFTVEK,SETKCTLKSF,TLKSFTVEK	surface glycoprotein	22451	22492
45	DFLEYHDVR,EDFLEYHDVR,LEYHDVRVV,LEYHDVRVVL,YEDFLEYHDVRVVL	ORF8	28206	28247
46	DGVYFASTEK,GVYFASTEK,LPFNDGVYF,LPFNDGVYFA,VLPFNDGVY,VLPFNDGVYF	surface glycoprotein	21809	21853
47	DLFMRIFTI,MDLFMRIFTI	ORF3a	25393	25422
48	DLPIGINITR,INITRFQTL,LPIGINITRF	surface glycoprotein	22244	22285
49	DSFKEELDKY	surface glycoprotein	24998	25027
50	DTDFVNEFYAY,NRDVDTDFVNEFY	ORF1ab	15641	15685
51	EEEFEPSTQYEY,GDCEEEEFEPSTQY	ORF1ab	3065	3112
52	EEHVQIHTI	ORF3a	26113	26139
53	EELKKLLEQW,KLLEQWNLV,QWNLVIGFLF	membrane glycoprotein	26553	26606
54	EILDITPCSF	surface glycoprotein	23309	23338
55	ELIRQGTDY,QELIRQGTDY,QELIRQGTDYKHW	nucleocapsid phosphoprotein	29138	29176
56	ELYSPIFLI,LYSPIFLIV,QELYSPIFL,VQELYSPIF,VQELYSPIFL	ORF7a	27670	27705
57	FADDLNQLTGY	ORF1ab	6074	6106
58	FAYANRNRF,LQFAYANRNR,YANRNRFLY	membrane glycoprotein	26625	26663
59	FERDISTEI,FERDISTEIY,KPFERDISTEI	surface glycoprotein	22946	22981
60	FFSNVTWFH,FLPFFSNVT,LPFFSNVTW,LPFFSNVTWF,PFFSNVTWF,SNVTWFHAI	surface glycoprotein	21725	21766
61	FGEVFNATRF,FNATRFASVY,GEVFNATRF,NATRFASVY	surface glycoprotein	22574	22615
62	FIAGLIAIV	surface glycoprotein	25220	25246
63	FIASFRLFA,SYFIASFRLF,YFIASFRLF,YFIASFRLFA	membrane glycoprotein	26802	26834
64	FKVSIWNLDY,ILLIIMRTFK,IMRTFKVSI,KVSIWNLDY,KVSIWNLDYI,LIIMRTFKV,RTFKVSIWNL,SIWNLDYII,TFKVSIWNL,VSIWNLDYII	ORF6	27241	27300
65	FLCLFLLPSL,FLLPSLATV	ORF1ab	11168	11206
66	FLGRYMSAL	ORF1ab	5189	5215
67	FLLNKEMYL	ORF1ab	9812	9838
68	FLNGSCGSV	ORF1ab	10472	10498
69	FLNRFTTTL	ORF1ab	10709	10735
70	FLPRVFSAV	ORF1ab	8915	8941
71	FLQSINFVR,FLQSINFVRI,FLYLYALVYF,GLEAPFLYLY,INFVRIIMR,LQSINFVRI,LQSINFVRII,QSINFVRII,SINFVRIIMR,VYFLQSINF,VYFLQSINFV,YFLQSINFVR,YLYALVYFL	ORF3a	25690	25770
72	FLWLLWPVT,FLWLLWPVTL,LWLLWPVTL,LWPVTLACF,TLACFVLAAV,WLLWPVTLA,WPVTLACFVL	membrane glycoprotein	26679	26732
73	FLYIIKLIFL,FLYIIKLVFL,LYIIKLIFL,LYIIKLIFLW,RFLYIIKLIF,YIIKLIFLW,YIIKLIFLWL	membrane glycoprotein	26652	26690
74	FPNITNLCPF,QPTESIVRF,RFPNITNLCPF,TESIVRFPNI,VQPTESIVRF,VRFPNITNL	surface glycoprotein	22520	22576
75	FPPTSFGPL	ORF1ab	14402	14428
76	FPQSAPHGV,FPQSAPHGVVF	surface glycoprotein	24716	24748
77	FPRGQGVPI,KFPRGQGVPI	nucleocapsid phosphoprotein	28466	28495
78	FQPTNGVGY	surface glycoprotein	23051	23077
79	FRYMNSQGL	ORF1ab	11723	11749
80	FSKQLQQSM	nucleocapsid phosphoprotein	29480	29506
81	FTEQPIDLVPNQPY	ORF1ab	5984	6025
82	FTISVTTEIL	surface glycoprotein	23714	23743
83	FTYASALWEI	ORF1ab	12530	12559
84	FVCNLLLLFV,LLFVTVYSHL,TVYSHLLLV	ORF3a	25627	25683
85	FVDGVPFVV	ORF1ab	14441	14467
86	FVFKNIDGY	surface glycoprotein	22136	22162
87	FVRATATIPI	ORF3a	25474	25503
88	GAEHVNNSY,IGAEHVNNSY	surface glycoprotein	23513	23542
89	GEIPVAYRKVLL,VPHVGEIPVAY	ORF1ab	587	634
90	GMEVTPSGTWL,MEVTPSGTWL,TPSGTWLTY,VTPSGTWLTY	nucleocapsid phosphoprotein	29234	29272
91	GMSRIGMEV,SRIGMEVTPSGTW	nucleocapsid phosphoprotein	29219	29263
92	GNYTVSCLPF,NYTVSCLPF,YTVSCLPFTI	ORF8	28122	28157
93	GPKKSTNLV	surface glycoprotein	23138	23164
94	GRLQSLQTY,LITGRLQSL,RLQSLQTYV	surface glycoprotein	24548	24586
95	GSFCTQLNR	surface glycoprotein	23831	23857
96	GTGPEAGLPY	nucleocapsid phosphoprotein	28613	28642
97	GTHWFVTQR	surface glycoprotein	24857	24883
98	GTITSGWTF	surface glycoprotein	24200	24226
99	GTITVEELK	membrane glycoprotein	26538	26564
100	GTTLPKGFY,LQLPQGTTL,QLPQGTTLPK,TTLPKGFYA,VLQLPQGTTL	nucleocapsid phosphoprotein	28745	28792
101	GVAMPNLYK	ORF1ab	20681	20707
102	GVEHVTFFIY,HVTFFIYNK,STDTGVEHVTFFIY,VEHVTFFIY	ORF3a	26050	26097
103	GVYDYLVST,TLGVYDYLV	ORF1ab	11684	11716
104	GVYYHKNNK,VPLHGTIL,YYHKNNKSW	membrane glycoprotein,surface glycoprotein	21986	26909
105	GYQPYRVVVL,PYRVVVLSF,QPYRVVVL,QPYRVVVLSF	surface glycoprotein	23072	23107
106	HLMSFPQSA,YHLMSFPQSA	surface glycoprotein	24701	24730
107	HLRIAGHHL,RIAGHHLGR	membrane glycoprotein	26964	26996
108	HLVDFQVTI	ORF6	27208	27234
109	HPLADNKFAL,SPFHPLADNKFAL	ORF7a	27523	27561
110	HTDFSSEIIGY	ORF1ab	8660	8692
111	HTTDPSFLGRY	ORF1ab	5171	5203
112	HVTYVPAQEK,TYVPAQEKNF,VTYVPAQEK	surface glycoprotein	24752	24787
113	IGAGICASY,IPIGAGICASY	surface glycoprotein	23552	23584
114	IIKNLSKSL,LSKSLTENKY,NLSKSLTENK	ORF6	27307	27348
115	IITTDNTFV	surface glycoprotein	24902	24928
116	ILGLPTQTV	ORF1ab	17810	17836
117	ILGTVSWNL,SNEKQEILGTVSW	ORF1ab	4346	4390
118	ILHCANFNV	ORF1ab	14360	14386
119	ILLNKHID,ILLNKHIDA	nucleocapsid phosphoprotein	29324	29350
120	ILPDPSKPSK	surface glycoprotein	23975	24004
121	IMLIIFWFSL,MLIIFWFSL	ORF7b	27822	27851
122	IPFAMQMAY,LQIPFAMQM	surface glycoprotein	24242	24274
123	IPIQASLPF	ORF3a	25495	25521
124	IPRRNVATL	ORF1ab	18011	18037
125	IPYNSVTSSI,PYNSVTSSI	ORF3a	25864	25893
126	IQPGQTFSV	ORF1ab	10370	10396
127	IQYIDIGNY	ORF8	28104	28130
128	ISDYDYYRY	ORF1ab	14789	14815
129	ITDVFYKENSY,SEYKGPITDVFY	ORF1ab	5834	5884
130	ITEEVGHTDLMAAY	ORF1ab	6521	6562
131	ITLKKRWQL,LKKRWQLAL,TLKKRWQLA,TLKKRWQLAL	ORF3a	25579	25611
132	IVDTVSALV	ORF1ab	17579	17605
133	IVGVALLAVF,VGVALLAVF	ORF3a	25531	25560
134	IYKTPPIKDF,KQIYKTPPIK	surface glycoprotein	23918	23953
135	IYSKHTPINL	surface glycoprotein	22169	22198
136	KAYNVTQAF	nucleocapsid phosphoprotein	29069	29095
137	KEIDRLNEV	surface glycoprotein	25103	25129
138	KLFAAETLK	ORF1ab	16628	16654
139	KLFIRQEEV	ORF7a	27646	27672
140	KLNVGDYFV	ORF1ab	16889	16915
141	KLPDDFTGCV	surface glycoprotein	22832	22861
142	KLSYGIATV	ORF1ab	16673	16699
143	KLWAQCVQL	ORF1ab	11921	11947
144	KMKDLSPRW	nucleocapsid phosphoprotein	28571	28597
145	KMQRMLLEK	ORF1ab	20705	20731
146	KPLEFGATSAAL	ORF1ab	3137	3172
147	KQFDTYNLW	ORF1ab	19574	19600
148	KSWMESEFRV,SWMESEFRVY,WMESEFRVY	surface glycoprotein	22010	22042
149	KTSVDCTMYI	surface glycoprotein	23759	23788
150	KVFRSSVLH,VYYPDKVFR,YPDKVFRSS,YPDKVFRSSV	surface glycoprotein	21668	21709
151	LAAVYRINWI	membrane glycoprotein	26721	26750
152	LDYIINLII	ORF6	27286	27312
153	LEPLVDLPI	surface glycoprotein	22229	22255
154	LFARTRSMW,RLFARTRSM	membrane glycoprotein	26823	26852
155	LIDLQELGKY,QELGKYEQYI,QELGKYEQYIKW,SLIDLQELGK	surface glycoprotein	25148	25198
156	LLALHRSYL	surface glycoprotein	22283	22309
157	LLCRMNSRNY,LLLCRMNSR,RMNSRNYIA,SLLLCRMNSR	ORF10	29600	29641
158	LLDDFVEII,LLLDDFVEI	ORF1ab	20510	20539
159	LLFNKVTLA	surface glycoprotein	24023	24049
160	LLLQYGSFC,LLQYGSFCT	surface glycoprotein	23816	23845
161	LLMPILTLT	ORF1ab	14159	14185
162	LLSAGIFGA	ORF1ab	3707	3733
163	LLTDEMIAQY,LTDEMIAQY,LTDEMIAQYT,VLPPLLTDEMIAQY	surface glycoprotein	24140	24184
164	LLYDANYFL,LLYDANYFLC,LYDANYFLCW,NPLLYDANY,PLLYDANYFL,YDANYFLCW	ORF3a	25801	25839
165	LMIERFVSL	ORF1ab	16001	16027
166	LPAADLDDF	nucleocapsid phosphoprotein	29456	29482
167	LPNNTASWF	nucleocapsid phosphoprotein	28406	28432
168	LPPAYTNSF	surface glycoprotein	21632	21658
169	LPQGFSAL	surface glycoprotein	22208	22231
170	LQLGFSTGV	ORF1ab	18359	18385
171	LSDDAVVCFNSTY	ORF1ab	15713	15751
172	LSPRWYFYY,SPRWYFYYL	nucleocapsid phosphoprotein	28583	28612
173	LSSTASALGK,SSTASALGK	surface glycoprotein	24374	24403
174	LVLSVNPYV	ORF1ab	16358	16384
175	LYNSASFSTF,NSASFSTFK,SVLYNSASF,YSVLYNSASF	surface glycoprotein	22655	22696
176	MLWCKDGHV	ORF1ab	20609	20635
177	MMISAGFSL	ORF1ab	19538	19564
178	MPASWVMRI	ORF1ab	11228	11254
179	MVMCGGSLYV,VMCGGSLYV	ORF1ab	15437	15466
180	MWSFNPETNI,SFNPETNIL,SMWSFNPET	membrane glycoprotein	26844	26879
181	NGVEGFNCY	surface glycoprotein	23003	23029
182	NLDSKVGGNY	surface glycoprotein	22880	22909
183	NLNESLIDL	surface glycoprotein	25136	25162
184	NLTTRTQL	surface glycoprotein	21611	21634
185	NLWNTFTRL	ORF1ab	19592	19618
186	NMLRIMASL	ORF1ab	15323	15349
187	NPANNAAIV,NPANNAAIVL,RNPANNAAIV	nucleocapsid phosphoprotein	28718	28750
188	NQKLIANQF	surface glycoprotein	24317	24343
189	NSRIKASM	ORF1ab	6824	6847
190	NSSPDDQIGY,NTNSSPDDQIGYY,SSPDDQIGY,SSPDDQIGYY	nucleocapsid phosphoprotein	28496	28534
191	NYLYRLFRK,NYNYLYRLF	surface glycoprotein	22904	22936
192	NYSGVVTTVMF	ORF1ab	11492	11524
193	QECVRGTTVL	ORF7a	27454	27483
194	QEVFAQVKQIY,VFAQVKQIYK	surface glycoprotein	23897	23932
195	QLMCQPILL,QLMCQPILLL	ORF1ab	7952	7981
196	QQQGQTVTK,QQQQGQTVTK	nucleocapsid phosphoprotein	28988	29017
197	QTNSPRRAR,SPRRARSVA,SYQTQTNSPR,TQTNSPRRAR	surface glycoprotein	23579	23626
198	QYIKWPWYI,YEQYIKWPW,YEQYIKWPWY	surface glycoprotein	25178	25210
199	RARSVSPKL,SVSPKLFIR	ORF7a	27625	27660
200	REGVFVSNGTHW	surface glycoprotein	24833	24868
201	RFDNPVLPF	surface glycoprotein	21794	21820
202	RIFTIGTVTLK	ORF3a	25408	25440
203	RILGAGCFV	ORF1ab	15947	15973
204	RIRGGDGKM,RIRGGDGKMK	nucleocapsid phosphoprotein	28550	28579
205	RISNCVADY	surface glycoprotein	22631	22657
206	RLDKVEAEV	surface glycoprotein	24509	24535
207	RLFRKSNLK	surface glycoprotein	22922	22948
208	RLNEVAKNL	surface glycoprotein	25115	25141
209	RLYYDSMSY	ORF1ab	14978	15004
210	RQLLFVVEV	ORF1ab	14840	14866
211	RVDFCGKGY	surface glycoprotein	24677	24703
212	RVGARKSAPL,VGARKSAPL	ORF8	28035	28064
213	RYRIGNYKL	membrane glycoprotein	27114	27140
214	SEETGTLIV	envelope	26260	26286
215	SEHDYQIGGYTEKW,YQIGGYTEK,YQIGGYTEKW	ORF3a	25930	25971
216	SEISMDNSPNL	ORF1ab	12599	12631
217	SELVIGAVI,SELVIGAVIL	membrane glycoprotein	26928	26957
218	SEPVLKGVKL	surface glycoprotein	25343	25372
219	SEVGPEHSLAEY	ORF1ab	1391	1426
220	SLVKPSFYV	envelope	26392	26418
221	SQASSRSSSR	nucleocapsid phosphoprotein	28811	28840
222	SSANNCTFEY,VYSSANNCTF	surface glycoprotein	22037	22072
223	SSNVANYQK	ORF1ab	17024	17050
224	SSRGTSPAR	nucleocapsid phosphoprotein	28874	28900
225	SSTFNVPMEKLK	ORF1ab	8060	8095
226	STGSNVFQTR,TGSNVFQTR,VYSTGSNVF	surface glycoprotein	23465	23500
227	STQDLFLPFF,TQDLFLPFF	surface glycoprotein	21710	21739
228	SVLNDILSR,VLNDILSRL	surface glycoprotein	24485	24514
229	SYFTSDYYQL,VLHSYFTSDY,YFTSDYYQLY	ORF3a	25996	26037
230	TEILPVSMTK	surface glycoprotein	23732	23761
231	TEKSNIIRGW	surface glycoprotein	21845	21874
232	TFYLTNDVSFL	ORF1ab	9602	9634
233	TLDSKTQSL	surface glycoprotein	21887	21913
234	TLIGDCATV	ORF1ab	20987	21013
235	TLVPQEHYV	ORF1ab	16952	16978
236	TMADLVYAL,YTMADLVYA	ORF1ab	13805	13834
237	TPINLVRDL	surface glycoprotein	22184	22210
238	TQLNRALTGI	surface glycoprotein	23843	23872
239	TQNVLYENQK	surface glycoprotein	24296	24325
240	TSDLATNNLVVMAY	ORF1ab	2024	2065
241	TSNQVAVLY	surface glycoprotein	23372	23398
242	TSPISEHDY,TTSPISEHDY	ORF3a	25915	25944
243	TTLPVNVAF	ORF1ab	19760	19786
244	TVLSFCAFA,VLSFCAFAV	ORF1ab	13058	13087
245	TVYDPLQPELDSFK	surface glycoprotein	24968	25009
246	VDDPCPIHFY,VVDDPCPIHFY,YVVDDPCPI	ORF8	27984	28019
247	VFITLCFTL,VFITLCFTLK	ORF7a	27715	27744
248	VLAWLYAAV	ORF1ab	10664	10690
249	VLQAVGACV	ORF1ab	16229	16255
250	VLWAHGFEL	ORF1ab	18590	18616
251	VTIAEILLI	ORF6	27226	27252
252	VVDKYFDCY	ORF1ab	14864	14890
253	VVYRGTTTY	ORF1ab	16862	16888
254	WICLLQFAY	membrane glycoprotein	26613	26639
255	WIFGTTLDSK	surface glycoprotein	21872	21901
256	YEGNSPFHPL	ORF7a	27511	27540
257	YFPLQSYGF	surface glycoprotein	23027	23053
258	YIFFASFYY	ORF1ab	7415	7441
259	YLDAYNMMI	ORF1ab	19520	19546
260	YLKLTDNVYIK	ORF1ab	3356	3388
261	YLNTLTLAV	ORF1ab	20816	20842
262	YLQPRTFL,YLQPRTFLL,YYVGYLQPRTF	surface glycoprotein	22355	22393
263	YQKVGMQKY	ORF1ab	17042	17068
264	YVFCTVNAL	ORF1ab	17300	17326
265	YVYSRVKNL	envelope	26413	26439
266	YYQLYSTQL	ORF3a	26023	26049
267	YYRARAGEAANF	ORF1ab	5360	5395
268	YYRRATRRIR	nucleocapsid phosphoprotein	28529	28558
